# Fungal effector Jsi1 hijacks plant JA/ET signaling through Topless

**DOI:** 10.1101/844365

**Authors:** Martin Darino, Joana Marques, Khong-Sam Chia, David Aleksza, Luz Mayela Soto, Simon Uhse, Michael Borg, Ruben Betz, Janos Bindics, Krzysztof Zienkiewicz, Ivo Feussner, Yohann Petit-Houdenot, Armin Djamei

## Abstract

*Ustilago maydis (U. maydis)* is the causal agent of maize smut disease. During the colonization process, the fungus secretes effector proteins which suppress immune responses and redirect the host-metabolism in favor of the pathogen. Here we describe a novel strategy by which *U. maydis* induces plant jasmonate/ethylene (JA/ET) hormone signaling and thereby biotrophic susceptibility. The *U. maydis* effector *Jasmonate/Ethylene signaling inducer 1* (*Jsi1*) possesses an ethylene-responsive element binding factor-associated amphiphilic repression (EAR) motif, DLNxxP, which interacts with the second WD40 domain of the conserved plant co-repressor family Topless/Topless related (TPL/TPR). Jsi1 interaction with TPL/TPRs leads to derepression of the ethylene response factor (ERF) branch of the JA/ET signaling pathway, supporting biotrophic susceptibility. Jsi1 likely activates the ERF branch by interfering with the binding of endogenous DLNxxP motif-containing ERF transcription factors to TPL/TPR proteins. The identification of effector proteins possessing a DLNxxP motif in different fungal species with biotrophic and hemibiotrophic lifestyles together with the validation of the interaction between such effectors from *Magnaporthe oryzae* (*M. oryzae*), *Sporisorium scitamineum* (*S. scitamineum*), and *S. reilianum* with TPL proteins indicates the convergent evolution of effectors for modulating the TPL/TPR co-repressor hub.
