## Supplemental Tables for "Fungal effector Jsi1 hijacks plant JA/ET signaling through Topless"

### Sheet: Table S1
Supplementary table 1. Genes up-regulated in Arabidopsis XVE:Jsi1 lines upon Jsi1 expression.
AGI code	Gene name	Fold-Change				P- value
		XVE: JSI-1	McGrath et al., 2005			XVE: JSI-1	McGrath et al., 2005
			MeJA	A.Brassicicola			MeJA	A.Brassicicola
AT5G61590	ERF107	2.0513	-	-		5.64359e-05	-	-
AT5G07580	ERF106	1.83931	-	-		1.29628e-05	-	-
AT5G61600	ERF104	2.81209	-	-		9.48635e-13	-	-
AT5G47230	ERF5	2.58423	-	-		6.02635e-17	-	-
AT4G17490	ERF6	3.3754	-	3.39144		2.67416e-15	-	0.0322654
AT4G17500	ERF-1	2.94386	3.68887	2.27833		3.81113e-23	0.0015927	0.0115713
AT5G47220	ERF2	2.84412	3.52987	2.16692		2.81753e-12	0.000280346	0.00204819
AT1G03800	ERF10	4.98176	2.66631	-		1.24313e-08	0.0112327	-
AT5G64750	ABR1	3.4509	-	-		4.37301e-19	-	-
AT5G61890	ERF114	17.4996	-	-		2.25454e-46	-	-
AT1G71520		8.43266	-	-		9.16458e-31	-	-
AT1G74930	ORA47	4.02681	-	-		1.52047e-13	-	-
AT4G067462	RAP2.9	2.05353	1.6863	-		0.000420606	0.0387771	-
AT5G67190	DEAR2	2.04037	-	-		0.000666902	-	-
AT4G112802	ACS6	2.41831	-	-		2.12958e-15	-	-
AT1G73500	MKK9	4.5518	-	-		3.65319e-62	-	-
AT1G18330	RVE7	1.99666	-	-		7.81088e-10	-	-
AT3G153562	LEC	2.24703	-	-		4.63762e-16	-	-
AT5G057301	ASA1	1.70999	-	-		0.00143647	-	-
AT3G50060	MYB77	2.60797	-	-		1.25778e-09	-	-
AT3G51430	SSL5	1.85001	-	-		0.000381002	-	-
AT5G17490	RGL3	2.30051	-	-		3.72948e-05	-	-
AT4G37260	MYB73	2.31701	-	-		8.19235e-05	-	-
AT1G71030	MYBL2	3.40767	-	-		4.24167e-07	-	-
AT1G15520	ABCG40	4.0322	-	-		1.92326e-11	-	-
AT2G38470	WRKY33	4.04359	2.23802	3.84653		7.38491e-36	0.000255686	5.85724e-05
AT3G01970	WRKY45	2.60839	4.01585	1.91711		8.80973e-10	0.000100639	0.00372036
AT1G80840	WRKY40	3.17101	2.56475	7.5109		1.50608e-08	0.00320368	1.84302e-05
AT4G31800	WRKY18	2.23588	2.4455	2.73834		1.39884e-09	0.0171443	8.97802e-05
AT5G13080	WRKY75	3.60545	2.3767	4.00476		2.02196e-18	0.0038255	0.00655723
AT5G46350	WRKY8	3.91909	-	-		0.00112009	-	-
AT2G23320	WRKY15	2.29564	1.41661	1.524		7.66559e-14	0.00700398	5.79629e-05
AT1G66600	WRKY63	5.86903	-	3.23731		1.62104e-06	-	0.00255257
AT2G46400	WRKY46	4.76763	-	1.89674		0.000179927	-	0.0181741
AT4G238101	WRKY53	2.97196	-	3.60705		8.26644e-06	-	0.000680804
AT5G01900	WRKY62	19.5854	1.8189	-		0.000755362	0.0356938	-
AT5G24110	WRKY30	3.6172	3.05598	50.7955		0.00043861	0.00230286	0.000144916
AT1G01480	ACS2	2.93272	-	-		3.49908e-05	-	-
AT4G08040	ACS11	3.15259	-	-		3.38598e-07	-	-
AT4G116501,2	OSM34	2.98351	-	-		8.66533e-05	-	-
AT4G379901	ELI3-2	59.8844	-	-		1.41622e-31	-	-
AT1G679801	CCOAMT	9.54525	-	-		2.14353e-12	-	-
AT1G750401	PR5	3.85321	-	-		0.000463689	-	-
AT1G307201		3.08406	-	-		4.09957e-17	-	-
AT5G202301	BCB	5.853	-	-		1.5591e-22	-	-
AT2G294601	GSTU4	4.46436	-	-		5.06048e-21	-	-
AT2G029301,2	GSTF3	4.81011	-	-		1.46464e-31	-	-
AT2G307701	CYP71A13	17.7399	-	-		7.83289e-05	-	-
AT2G455701	CYP76C2	7.53061	-	-		3.81814e-19	-	-
AT5G444201,2,3	PDF1.2	5.68917	-	-		0.0238	-	-
AT4G274101	RD26	2.6803	-	-		8.94957e-15	-	-
AT4G373701	CYP81D8	17.058	-	-		1.05537e-233	-	-
AT5G074401	GDH2	1.73338	-	-		7.50044e-06	-	-
AT3G483601	BT2	1.92102	-	-		0.00034964	-	-
AT1G032201		3.28341	-	-		9.38833e-95	-	-
AT5G263401	MSS1	2.09287	-	-		1.55153e-06	-	-
AT2G146101	PR1	226.454	-	-		7.82061e-17	-	-
AT1G307301		10.2875	-	-		8.52963e-52	-	-
AT3G090101		2.50973	-	-		1.43775e-07	-	-
AT2G435701	CHI	3.7532	-	-		8.55086e-08	-	-
AT1G307001		2.30893	-	-		1.02495e-10	-	-
AT4G034201		1.83957	-	-		8.19561e-05	-	-
AT1G788601		1.95563	-	-		1.76835e-07	-	-
AT1G032301		1.45847	-	-		3.49608e-26	-	-
AT5G259301		2.35716	-	-		9.4189e-09	-	-
AT4G046101	APR1	2.29993	-	-		3.05367e-10	-	-
AT4G259001		1.91582	-	-		1.84541e-08	-	-
AT3G087601	ATSIK	1.70991	-	-		0.00021974	-	-
AT3G165302		4.1518	-	-		5.78782e-98	-	-
AT1G729102		2.28377	-	-		5.55086e-05	-	-
AT5G033502	LLP	11.1517	-	-		5.18107e-09	-	-
AT5G274202	CNI1	2.85985	-	-		2.02547e-09	-	-
AT2G237702	LYK4	2.28319	-	-		5.88304e-15	-	-
AT5G611602	AACT1	3.49028	-	-		1.30991e-05	-	-
AT1G151252		4.23733	-	-		1.1686e-35	-	-
AT1G667002	PXMT1	3.36036	-	-		0.000180373	-	-
AT4G219902	APR3	1.92351	-	-		0.00150326	-	-
AT1G678102	SUFE2	2.15826	-	-		9.06483e-05	-	-
AT2G293501,2	SAG13	48.136	-	-		2.00869e-10	-	-
AT4G025202	GSTF2	4.38374	-	-		1.99686e-29	-	-
AT1G699202	GSTU12	10.1158	-	-		2.65641e-06	-	-
AT1G029302	GSTF6	4.48016	-	-		4.70641e-20	-	-
AT1G029201,2	GSTF7	5.88618	-	-		8.17116e-30	-	-
AT3G262002	CYP71B22	2.69803	-	-		0.0031806	-	-
AT3G235502	DTX18	2.61559	-	-		2.76765e-05	-	-
AT3G567102	SIB1	6.77149	-	-		4.23133e-09	-	-
AT5G252502	FLOT1	4.024	-	-		2.62288e-24	-	-
AT1G263802	FOX1	165.061	-	-		7.92432e-124	-	-
AT5G425302		18.8487	-	-		1.97826e-12	-	-
Genes up-regulated in Arabidopsis XVE-Jsi127-641-mCherry lines upon Jsi1 induction. 1 Genes up-regulated in XVE-Jsi127-641-mCherry lines shared with Arabidopsis 35S:ERF1 line (Lorenzo et al., 2003), and/or Arabidopsis XVE-ORA59 line2 (Pré et la., 2008). 3 PDF1.2 induction was not detected in the RNAseq of Jsi1 lines but was detected in the qRT-PCR assay. Fold change and P values of genes upregula…

### Sheet: Table S2
Supplementary table 3. Putative list of direct target genes for ERF3,4,8,10 and 11
Promoter analysis	AGI code
Transcription binding sites to ERF3,4,8,10 and 111
ERF3 ERF4 ERF8 ERF10 ERF11	AT5G43980
	AT3G57690
	AT5G62770
	AT1G12940
	AT4G39980
	AT2G36640
	AT1G11260
	AT1G71770
	AT4G06746
	AT1G22110
	AT1G16130
	AT2G33580
	AT4G17500
	AT4G24110
	AT5G52300
	AT1G52200
	AT4G39955
	AT1G30780
	AT4G24570
	AT2G29670
	AT5G67430
	AT1G80760
	AT3G44830
	AT1G12950
	AT2G30550
	AT1G69600
	AT3G29670
	AT1G03220
	AT3G55840
	AT2G42760
	AT5G67420
	AT5G67190
	AT5G39020
	AT5G50450
	AT5G16370
	AT5G09800
	AT2G38290
	AT1G75000
	AT3G10720
	AT3G07350
	AT5G62280
	AT2G18700
	AT1G15840
	AT3G03440
	AT1G23760
	AT1G30730
	AT2G45760
	AT1G06570
	AT1G55850
	AT5G64720
	AT1G76600
	AT5G57220
	AT3G53040
	AT3G04640
	AT5G64750
	AT1G56060
	AT1G03800
	AT1G30720
	AT5G63160
	AT3G10040
	AT3G57240
	AT4G18170
	AT2G23320
	AT2G34355
	AT3G52480
	AT4G17490
	AT5G58770
	AT2G24550
	AT1G23390
	AT5G47220
	AT1G73880
	AT5G16340
	AT5G06320
	AT1G05300
	AT3G03470
	AT1G30740
	AT2G19500
	AT4G37260
	AT1G02660
	AT1G31290
	AT2G41905
	AT4G00390
	AT1G71030
	AT1G78410
	AT1G75040
ERF3 ERF4 ERF8 ERF11	AT5G42380
	AT5G56270
	AT3G56620
	AT2G44578
	AT5G43590
	AT4G28420
	AT5G66070
	AT5G20250
	AT1G23550
	AT1G20310
	AT1G74790
	AT3G56880
	AT5G48560
	AT5G61600
ERF3 ERF4 ERF10 ERF11	AT3G56710
	AT1G49780
ERF4 ERF8 ERF10 ERF11	AT1G21680
	AT3G50060
	AT5G33290
	AT5G60680
	AT1G69920
	AT3G51190
	AT3G05200
	AT4G20830
	AT2G17880
	AT5G10760
	AT3G16530
	AT2G32150
	AT1G28480
	AT3G54140
	AT5G48430
	AT4G11650
	AT1G30280
	AT1G19380
	AT1G53080
	AT3G04050
	AT4G21320
	AT3G53960
	AT1G01480
	AT2G41410
	AT5G63130
	AT3G56400
	AT5G22140
	AT1G11210
	AT3G19010
	AT4G23810
	AT5G01330
	AT4G37690
	AT5G19120
	AT1G10140
	AT1G14890
	AT5G17490
	AT4G12330
	AT2G18620
ERF3 ERF4 ERF11	AT1G77120
	AT1G09500
ERF3 ERF8 ERF11	AT1G75960
ERF4 ERF8 ERF10	AT1G72100
	AT5G05440
ERF4 ERF8 ERF11	AT2G23150
	AT4G01870
	AT3G45680
	AT5G03350
	AT4G29610
	AT1G07160
	AT5G10625
	AT5G10380
	AT2G38640
	AT1G71140
	AT2G32680
	AT5G41750
	AT1G73500
	AT5G61890
	AT1G55910
	AT5G63790
	AT1G02450
	AT4G03460
	AT2G32800
	AT4G32780
ERF4 ERF10 ERF11	AT1G14880
	AT4G30450
	AT2G25900
	AT3G09940
	AT5G17760
	AT1G17310
	AT1G14200
ERF8 ERF10 ERF11	AT2G47140
	AT1G22220
	AT1G03230
ERF3 ERF11	AT5G54300
ERF4 ERF8	AT1G23710
ERF4 ERF10	AT2G40000
ERF4 ERF11	AT1G25550
	AT1G56250
	AT1G72900
	AT5G25240
	AT3G62950
	AT5G05730
	AT3G53160
	AT3G46090
	AT2G34870
	AT1G74940
	AT1G04770
	AT2G33160
	AT2G44370
	AT1G33475
	AT3G20395
	AT3G02800
ERF8 ERF10	AT4G28350
	AT4G29190
	AT4G26080
	AT1G21670
	AT4G28240
	AT5G05340
ERF8 ERF11	AT4G14680
	AT5G26340
	AT3G48850
	AT1G08050
	AT4G04510
	AT3G43850
ERF10 ERF11	AT1G70920
	AT2G43570
ERF3	AT1G65730
ERF4	AT2G18540
	AT3G11840
ERF8	AT4G27410
	AT4G36040
	AT5G07550
	AT5G60900
	AT2G19810
	AT2G34010
	AT3G50770
	AT2G38820
	AT5G47230
	AT4G21380
	AT3G45660
	AT1G04180
	AT1G15010
	AT1G35350
	AT1G62940
	AT1G16150
	AT2G03170
	AT1G35140
	AT3G02040
	AT5G38490
	AT2G27830
	AT2G20670
	AT3G59080
ERF10	AT3G20300
	AT4G22530
	AT2G46150
	AT4G04500
	AT1G69150
	AT5G49620
	AT4G23200
	AT5G53870
	AT3G18250
	AT5G04340
	AT3G17520
	AT1G30700
	AT4G10960
	AT5G10830
	AT1G24130
	AT1G71520
	AT4G39830
	AT5G41610
	AT4G39610
	AT2G41100
ERF11	AT3G63380
	AT3G15670
	AT1G33960
	AT4G11280
	AT3G13840
	AT3G26830
	AT3G10985
	AT5G44567
	AT1G22890
	AT5G63800
	AT4G03420
	AT5G47850
	AT5G21940
	AT1G49640
	AT3G61390
	AT1G25400
Genes upregulated in Arabidopsis XVE-Jsi1-mCh lines upon Jsi1 expression enriched for ERFs TBS. 1 Direct target genes of ERFs were obtained from published DAP-seq data (O’Malley et al., 2016).

### Sheet: Table S3
Supplementary Table 3. Constructs used in this study
ID1	Construct						Resistance	Description
5036	pGG1872-pADH1-GAL4BD-Myc-ZmTPL1-adh1T						Tryptophan, Spectinomycin	Bait constructs (GAL4BD) used for Y2H assay. Yeast strain AH109(MATa)
5404	pGG187-pADH1-GAL4BD-Myc-ZmTpl1Nt1-218-adh1T						Tryptophan, Spectinomycin
5405	pGG187-pADH1-GAL4BD-Myc-ZmTpl1Ct215-1128-adh1T						Tryptophan, Spectinomycin
76M	pGG187-pADH1-GAL4BD-Myc-ZmTpl1WD40-1215-721-adh1T						Tryptophan, Spectinomycin
77M	pGG187-pADH1-GAL4BD-Myc-ZmTpl1WD40-2722-1128-adh1T						Tryptophan, Spectinomycin
5315	pGG187-pADH1-GAL4BD-Myc-eYFP-adh1T						Tryptophan, Spectinomycin
5037	pGG187-pADH1-GAL4BD-Myc-ZmTPL2-adh1T						Tryptophan, Spectinomycin
5406	pGG187-pADH1-GAL4BD-Myc-ZmTpl2Nt1-217-adh1T						Tryptophan, Spectinomycin
5407	pGG187-pADH1-GAL4BD-Myc-ZmTpl2Ct213-1082-adh1T						Tryptophan, Spectinomycin
5038	pGG187-pADH1-GAL4BD-Myc-ZmTPL3-adh1T						Tryptophan, Spectinomycin
5408	pGG187-pADH1-GAL4BD-Myc-ZmTpl3Nt1-219-adh1T						Tryptophan, Spectinomycin
5409	pGG187-pADH1-GAL4BD-Myc-ZmTpl3Ct216-1141-adh1T						Tryptophan, Spectinomycin
5176	pGG187-pADH1-GAL4BD-Myc-AtTPL-adh1T						Tryptophan, Spectinomycin
44M	pGG187-pADH1-GAL4BD-Myc-AtTPLNt1-204-adh1T						Tryptophan, Spectinomycin
45M	pGG187-pADH1-GAL4BD-Myc-AtTPLCt204-1131-adh1T						Tryptophan, Spectinomycin
5177	pGG187-pADH1-GAL4BD-Myc-AtTPR1-adh1T						Tryptophan, Spectinomycin
5178	pGG187-pADH1-GAL4BD-Myc-AtTPR2-adh1T						Tryptophan, Spectinomycin
5343	pGG187-pADH1-GAL4BD-Myc-AtTPR4-adh1T						Tryptophan, Spectinomycin
100M	pGG187-pADH1-GAL4BD-Myc-AtWDR26-adh1T						Tryptophan, Spectinomycin
6181	pGG4462-pADH1-Jsi127-641-GAL4AD-HA-adh1T						Leucine, Spectinomycin	Prey constructs (GAL4AD) used for Y2H assay. Yeast strain Y187(MATα).
22M	pGG446-pADH1-Jsi1m27-641-GAL4AD-HA-adh1T						Leucine, Spectinomycin
6180	pGG446-pADH1-GAL4AD-HA-eYFP-adh1T						Leucine, Spectinomycin
23M	pGG446-pADH1-Jsi222-633-GAL4AD-HA-adh1T						Leucine, Spectinomycin
119M	pGG446-pADH1-umag_0530322-193-GAL4AD-HA-adh1T						Leucine, Spectinomycin
120M	pGG446-pADH1-umag_0282623-399-GAL4AD-HA-adh1T						Leucine, Spectinomycin
38M	pGG446-pADH1-GAL4AD-HA-AtERF3-adh1T						Leucine, Spectinomycin
42M	pGG446-pADH1-GAL4AD-HA-AtERF4-adh1T						Leucine, Spectinomycin
40M	pGG446-pADH1-GAL4AD-HA-AtERF11-adh1T						Leucine, Spectinomycin
92M	pGADT7-pADH1-GAL4AD-HA-ZmERF1-adh1T						Leucine, Ampicillin
4793	pGGZ001-35S-Ω-ZmTPL1-3xMyc-Ubq10T-BastaR						Basta, Spectinomycin	Constructs used for Co-IP experiments performed in N. benthamiana. Agrobacterium strain GV3101 pMP90 pSoup
107M	pGGZ001-35S-Ω-Jsi127-641-mcherry-Ubq10T-BastaR						Basta, Spectinomycin
108M	pGGZ001-35S-Ω-Jsi1m27-641-mcherry-Ubq10T-BastaR						Basta, Spectinomycin
4523	pGGZ001-35S-Ω-mcherry-3xHA-Ubq10T-HygR						Hygromycin, Spectinomycin
111M	pGGZ001-35S-Ω-ZmERF1-3xHA-Ubq10T-BastaR						Basta, Spectinomycin
4757	pGGZ001-35S-Ω-YFP-3xHA-Ubq10T-HygR						Hygromycin, Spectinomycin
121M	pGGZ001-35S-Ω-OsTPL1-GFP-Ubq10T-BastaR						Basta, Spectinomycin
5701	pGGZ001-35S-GFP-Ubq10T-BastaR						Basta, Spectinomycin
122M	pGGZ001-35S-Ω-myc-mCherry-MGG_1539124-222-Ubq10T-BastaR						Basta, Spectinomycin
123M	pGGZ001-35S-Ω-MGG_0841423-125-mCherry-myc-Ubq10T-BastaR						Basta, Spectinomycin
142M	pGGZ001-35S-Ω-mCherry-Sr1031223-631-Ubq10T-BastaR						Basta, Spectinomycin
143M	pGGZ001-35S-Ω-mCherry-SPSC_0353721-653-Ubq10T-BastaR						Basta, Spectinomycin
144M	pGGZ001-35S-Ω-ShTPR3-GFP-Ubq10T-BastaR						Basta, Spectinomycin
124M	pUG3-Pcmu1-Jsi1-3xHA-nosT						Carboxin, Spectinomycin	Constructs used for Co-IP experiment performed in maize. SG200 strain (a1 mfa2 bE1 bw2)
125M	pUG-Pcmu1-Jsi1m-3xHA-nosT						Carboxin, Spectinomycin
3043	pUG-Pcmu1-SPcmu1-mCherry-3xHA-nosT						Carboxin, Spectinomycin
3000	pGGZ001-35S-Ω-GFP-nls-Ubq10T-HygR						Hygromycin, Spectinomycin	Constructs used for Biolistic transformation of maize
110M	pGGZ001-35S-Ω-ZmTPL1-GFP-Ubq10T-BastaR						Basta, Spectinomycin
15M	pUG-Potef-Jsi1-3xHA-tNOS						Carboxin, Spectinomycin	Construct used for secretion experiment in axenic culture. AB33 strain (a2 Pnar: bw2, bE1)
82M	pUG-Pcmu1-Jsi1-mCherry-HA-tNOS						Carboxin, Spectinomycin	Constructs used for secretion experiment in planta. SG200Δjsi1 strain (a1 mfa2 bE1 bw2 Δum01236)
81M	pUG-Pcmu1-Jsi127-641-mCherry-HA-tNOS						Carboxin, Spectinomycin
4739	pGGZ001-35s:XVE-Jsi127-641-mCherry-Myc-Ubq10-BastaR						Basta, Spectinomycin	Constructs used for Arabidopsis transformation
4740	pGGZ001-35s:XVE-mCherry-Myc-Ubq10-BastaR						Basta, Spectinomycin
1 ID number of the constructs. 2 pGG187 and pGG446 are plasmids designed for Golden gate cloning using the pGBKT7 and pGADT7 (Clontech®) as backbones respectively. 3 pUG is a vector designed from the p123 vector for Golden gate cloning (Stirnberg and Djamei, 2016).

### Sheet: Table S4
Supplementary table 4. List of primers used for RT-PCR
Primer	AGI code	5'-3' sequence	Efficiency (%)
ERF-1_F	AT4G17500	TTGCGGCGGAGATTAGAGAC	103
ERF-1_R		ATTCAACAAAGCGCGGGAAC
ERF1_F1	AT3G23240	TCAGAAGACCCCAAAAGCTCCTCA	100
ERF1_R1		TTGATCACCGCTCCGTGAAGTTAG
ERF2_F	AT5G47220	TTCACTGCCGTCTCCGTAAC	103
ERF2_R		GCGGTTAAAGTCGAGCCAAC
ERF5_F	AT5G47230	GGTGGAGAGACGTTTCCGTT	100
ERF5_R		ACCAAACGGTGGATGAGGAG
ERF6_F	AT4G17490	TTGTACAGGCCACGACCATC	98
ERF6_R		GGCGATTCTGAATTTCCCGC
ERF10_F	AT1G03800	CCCCCGGAGATAACATGTCG	101
ERF10_R		CAACCTTTCCGAGACGGTGA
ORA59_F	AT1G06160	CTCTGCTTCTACAATTTTTATG	99
ORA59_R		CTACACATCTATACATGTTTCC
WRK33_F	AT2G38470	CACAACAATCCGGAAGAACATCT	101
WRK33_R		AGCTCCTGTGGTTGGAGAAG
WRK40_F	AT1G80840	ACGGGAACTTCCACACATATACA	100
WRK40_R		TGTTCTCAGCACTAACTCGGT
WRK75_F	AT5G13080	ATATGGCCAAAAGGCCGTCA	102
WRK75_R		TGCTCGAAGTTTTCGGTGGA
WRK63_F	AT1G66600	GAGATGATTCCCCCAATCCCC	99
WRK63_R		GATCATCTGCACCCGCTTTG
WRK30_F	AT5G24110	AGTTGGAGAAAGTACGGCCAG	100
WRK30_R		CCGACATTTGCAGCTTGAGAG
ACS2_F2	AT1G01480	CATGTTCTGCCTTGCGGATC	98
ACS2_R2		ACCTGTCCGCCACCTCAAGT
ACS6_F	AT4G11280	ACGAGACGGTTGCTTTCTGT	100
ACS6_R		AGCGGGTTTGAAGGATTGGT
ACS11_F	AT4G08040	TTACCATGGCTTGCCAGCTT	99
ACS11_R		TCGTTAGCCGAGGTTGATCC
MKK9_F	AT1G73500	CGCCGTACAGATTCACCGTA	98
MKK9_R		TTTAGCGAATCCGGCGAGTT
OSM34_F	AT4G11650	CACCAAACACGTTGGCTGAG	99
OSM34_R		TGTCCGTTTATGTCTGCGGT
PR5_F	AT1G75040	CATCACCCACAGCACAGAGA	99
PR5_R		ACGGTGGTAGGGCAATTGTT
GSTF3_F	AT2G02930	GACGGTGAGCACAAGAAGGA	100
GSTF3_R		CAGCTGGGAGAAGGTTGGTT
PDF1.2_F3	AT5G44420	TTGCTGCTTTCGACGCA	100
PDF1.2_R3		TGTCCCACTTGGCTTCTCG
actin2_F4	AT3G18780	TCGGTGGTTCCATTCTTGCT	100
actin2_R4		GCTTTTTAAGCCTTTGATCTTGAGAG
1, 2, 3 and 4, primers pairs from McGrath et al., (2005), Schellingen et al., (2014), Brown et al., (2003) and Zhang et al., (2011), respectively.

### Sheet: Table S5
Supplementary Table 5. Mass transitions and corresponding conditions for determination of the phytohormones
MRM Transitions		Analyte	DP [declustering potential]	EP	CE
Q1	Q3			[entrance potential]	[collision energy]
137	93	SA	-25	-6	-20
141	97	D4-SA	-25	-6	-22
209	59	JA	-30	-4.5	-24
214	62	D5-JA	-35	-8.5	-24
322	130	JA-Ile/Leu	-45	-5	-28
325	133	D4-JA-Leu	-80	-4	-30
